# Base editing strategies to convert CAG to CAA diminish the disease-causing mutation in Huntington's disease

**DOI:** 10.1101/2023.04.28.538700

**Authors:** Doo Eun Choi, Jun Wan Shin, Sophia Zeng, Eun Pyo Hong, Jae-Hyun Jang, Jacob M. Loupe, Vanessa C. Wheeler, Hannah E. Stutzman, Benjamin P. Kleinstiver, Jong-Min Lee

## Abstract

An expanded CAG repeat in the huntingtin gene (*HTT*) causes Huntington’s disease (HD). Since the length of uninterrupted CAG repeat, not polyglutamine, determines the age-at-onset in HD, base editing strategies to convert CAG to CAA are anticipated to delay onset by shortening the uninterrupted CAG repeat. Here, we developed base editing strategies to convert CAG in the repeat to CAA and determined their molecular outcomes and effects on relevant disease phenotypes. Base editing strategies employing combinations of cytosine base editors and gRNAs efficiently converted CAG to CAA at various sites in the CAG repeat without generating significant indels, off-target edits, or transcriptome alterations, demonstrating their feasibility and specificity. Candidate BE strategies converted CAG to CAA on both expanded and non-expanded CAG repeats without altering *HTT* mRNA and protein levels. In addition, somatic CAG repeat expansion, which is the major disease driver in HD, was significantly decreased by a candidate BE strategy treatment in HD knock-in mice carrying canonical CAG repeats. Notably, CAG repeat expansion was abolished entirely in HD knock-in mice carrying CAA-interrupted repeats, supporting the therapeutic potential of CAG-to-CAA conversion base editing strategies in HD and potentially other repeat expansion disorders.
