## Supplementary material for "Base editing strategies to convert CAG to CAA diminish the disease-causing mutation in Huntington's disease": S. Tables

### Sheet: gRNA
S. Table 1. Sequences, expected hynbridization sites, and PAMs of gRNAs used int this study.
gRNA #	gRNA sequence	gRNA length	Expecrted hybridization site	PAM sequence
1	GCTGCTGCTGGAAGGACTTG	20	Front-end of the repeaet	NGG on the minus strand
2	CTGCTGCTGCTGCTGCTGGA	20	Front-end of the repeaet	NGG on the minus strand
3	TGCTGCTGCTGCTGCTGCTG	20	Throughout the CAG repeat	NAA or NTG on the minus strand
4	CTGCTGCTGCTGCTGCTGCT	20	Throughout the CAG repeat	NGA or NCT on the minus strand
5	GCTGCTGCTGCTGCTGCTGC	20	Throughout the CAG repeat	NGG or NGC on the minus strand
6	TTGCTGCTGCTGCTGCTGCT	20	Back-end of the repeat	NCT on the minus strand
7	GTTGCTGCTGCTGCTGCTGC	20	Back-end of the repeat	NGC on the minus strand
8	TGTTGCTGCTGCTGCTGCTG	20	Back-end of the repeat	NTG on the minus strand

### Sheet: Conversion type
S. Table 2. Types of base conversion by BE strategies.
HEK293 cells were treated with different combinations of base editors and gRNAs. Subsequently, genomic DNA samples were analyzed by MiSeq platform to determine sequence changes produced by base editing strategies. Base editor-none and gRNA-none represents HEK293 cells without any treatment (n=8). Empty vector represents HEK293 cells treated with plasmids for a base editor and empty vector for gRN…
Base editor	gRNA	No conversion	CAG-to-CAA	CAG-to-CAC	CAG-to-CAT	CAG-to-CCG	CAG-to-CGG	CAG-to-CTG	CAG-to-AAG	CAG-to-GAG	CAG-to-TAG
None	None	88.4	8.8	0	0	0	0	0	0	0	2.7
BE4max	Empty vector	91.4	7.2	0	0	0	0	0	0	0	1.4
	gRNA 1	63	35.2	0.6	0.1	0	0	0	0	0	1.1
	gRNA 2	51	47.3	0.3	0.1	0	0	0	0	0	1.4
	gRNA 3	90.2	8.4	0	0	0	0	0	0	0	1.4
	gRNA 4	96	3.8	0	0	0	0	0	0	0	0.2
	gRNA 5	54	45.3	0.4	0.2	0	0	0	0	0	0.3
	gRNA 6	91.6	6.5	0	0	0	0	0	0	0	1.9
	gRNA 7	53.3	45.7	0.5	0.2	0	0	0	0	0	0.5
	gRNA 8	90.7	7.8	0	0	0	0	0	0	0	1.5
BE4-NG	Empty vector	93.1	5.8	0	0	0	0	0	0	0	1.1
	gRNA 1	72.9	25.9	0.1	0	0	0	0	0	0	1.2
	gRNA 2	73.1	26.1	0	0	0	0	0	0	0	0.9
	gRNA 3	75.8	23.2	0	0	0	0	0	0	0	1
	gRNA 4	88.2	10.7	0	0	0	0	0	0	0	1.1
	gRNA 5	74.6	24.6	0	0	0	0	0	0	0	0.7
	gRNA 6	89	10.3	0	0	0	0	0	0	0	0.7
	gRNA 7	76.8	22.7	0	0	0	0	0	0	0	0.5
	gRNA 8	90	8.6	0	0	0	0	0	0	0	1.5
BE4-SpG	Empty vector	91.8	6.6	0	0	0	0	0	0	0	1.6
	gRNA 1	74.9	24.5	0	0	0	0	0	0	0	0.6
	gRNA 2	65	32.8	0	0	0	0	0	0	0	2.1
	gRNA 3	84.4	14.5	0	0	0	0	0	0	0	1.1
	gRNA 4	87.4	11.7	0	0	0	0	0	0	0	0.9
	gRNA 5	77.2	22.1	0	0	0	0	0	0	0	0.7
	gRNA 6	92.2	7.6	0	0	0	0	0	0	0	0.3
	gRNA 7	74.9	23.7	0.1	0	0	0	0	0	0	1.2
	gRNA 8	91.9	6.6	0	0	0	0	0	0	0	1.4
evo-SpG	Empty vector	87.9	8.9	0.1	0	0	0	0	0	0	3.1
	gRNA 1	51.8	47.1	0.1	0	0	0	0	0	0	1.4
	gRNA 2	41.2	58.1	0	0	0	0	0	0	0	0.9
	gRNA 3	71	27.6	0	0	0	0	0	0	0	1.5
	gRNA 4	71.7	26.1	0	0	0	0	0	0	0	2.2
	gRNA 5	84.7	12.7	0	0	0	0	0	0	0	2.6
	gRNA 6	77.6	20.2	0	0	0	0	0	0	0	2.2
	gRNA 7	85	13.4	0	0	0	0	0	0	0	1.7
	gRNA 8	68.6	29.4	0	0	0	0	0	0	0	2

### Sheet: Conversion site
S. Table 3. Sites of CAG-to-CAA conversion in HEK293 cells.
HEK293 cells treated with combinations of base editors and gRNAs were analyzed by MiSeq. Each sequence read with 16 or 17 CAG repeats were further analzed to find out sites of conversion. Each data value means the percentage of alleles containing the CAA at a given site relative to all allelels. Base editor-none and gRNA-none represents HEK293 cells without any treatment (n=8). Empty vector repre…
Base editor	gRNA	1	2	3	4	5	6	7	8	9	10	11	12	13	14	15	16	17
None	None	0.32	0.48	0.31	0.6	0.54	0.54	0.29	0.3	0.31	0.3	0.36	0.4	0.45	0.49	0.62	1.26	2.04
BE4max	Empty vector	0.37	0.27	0.23	0.2	0.1	0.5	0.2	0.27	0.23	0.23	0.27	0.27	0.3	0.43	0.6	1.3	2
	gRNA 1	6.47	27.33	1.47	1.57	1	2.23	0.17	0.2	0.13	0.13	0.2	0.2	0.27	0.3	0.47	1	1.77
	gRNA 2	0.2	0.4	0.87	42.33	17.3	5.1	2.03	0.3	0.27	0.23	0.27	0.27	0.23	0.37	0.53	1	1.83
	gRNA 3	0.13	0.17	0.23	0.23	0.27	0.67	0.3	0.37	0.43	0.3	0.33	0.57	0.43	0.53	0.9	1.3	1.8
	gRNA 4	0	0	0	0	0.33	0.07	0	0	0.17	0	0.07	0.13	0.13	0.3	0.33	1.17	1.8
	gRNA 5	0.07	0.5	0.1	1.17	6.33	39.23	1.23	0.87	0.27	0.07	0.1	0.3	0.13	0.13	0.37	0.83	1.97
	gRNA 6	0.2	0.2	0.17	0.13	0.3	0.23	0.23	0.27	0.27	0.3	0.3	0.17	0.33	0.37	0.6	1.13	1.87
	gRNA 7	0.07	0.1	0.1	0.47	4.57	40.63	1.23	0.93	0.27	0.2	0.17	0.3	0.1	0.23	0.4	0.73	1.23
	gRNA 8	0.23	0.27	0.27	0.17	0.27	0.27	0.27	0.3	0.3	0.2	0.27	0.33	0.23	0.33	0.63	1.37	3
BE4-NG	Empty vector	0.1	0.13	0.2	0.2	0.27	0.1	0.1	0.23	0.23	0.27	0.23	0.13	0.13	0.47	0.33	1.4	2.03
	gRNA 1	2.8	20.6	0.73	0.6	0.33	0.23	0.17	0.1	0.17	0.17	0.2	0.2	0.2	0.23	0.57	1.27	2.13
	gRNA 2	0.17	0.27	0.27	20.1	10.17	2.77	0.7	0.27	0.17	0.13	0.2	0.2	0.13	0.4	0.43	1	1.93
	gRNA 3	0.17	0.3	0.17	1.2	14.83	1.93	0.57	0.33	0.4	0.4	1.53	1	0.93	1.13	1.37	1.67	1.87
	gRNA 4	0.2	0.3	0.1	0.3	1.33	0.47	0.27	0.33	0.2	0.63	0.67	0.43	0.63	1.2	1.53	1.73	2.23
	gRNA 5	0.1	0.27	0.07	0.37	0.27	7.53	0.2	0.9	3.43	1.17	2.97	6.93	2.37	2.63	5.8	2.97	3.03
	gRNA 6	0.07	0.17	0	0	1.3	0.43	0.23	0.43	0.3	0.6	0.6	0.6	0.53	0.9	1.5	1.43	2
	gRNA 7	0.07	0.1	0.03	0.27	0.23	5.7	0.17	1.1	3.17	1	2.3	6.1	1.37	2	5.07	3.17	6.53
	gRNA 8	0.13	0.17	0.13	0.37	0.83	0.27	0.2	0.2	0.13	0.17	0.2	0.2	0.3	0.43	0.73	1.87	3.5
BE4-SpG	Empty vector	0.23	0.3	0.27	0.17	0.23	0.2	0.17	0.27	0.3	0.27	0.3	0.3	0.27	0.43	0.57	1.13	1.87
	gRNA 1	4.53	20.03	1	0.37	0.1	0.17	0.3	0.07	0.07	0.07	0.1	0.13	0.2	0.37	0.43	1.13	1.57
	gRNA 2	0.37	0.37	0.67	26.07	12.57	2.93	1.13	0.33	0.23	0.3	0.33	0.33	0.33	0.43	0.63	1.23	1.93
	gRNA 3	0.13	0.27	0.17	0.87	7.07	0.43	0.23	0.2	0.27	0.4	0.5	0.53	0.57	1	1.2	1.47	1.83
	gRNA 4	0.1	0.2	0.13	0.3	4.83	1.83	0.3	0.37	0.27	0.27	0.37	0.43	0.4	0.57	0.6	1.1	1.87
	gRNA 5	0.03	0.17	0.1	0.17	0.13	2.1	0.4	2.53	5.73	1.67	2.2	4.53	2.37	2.9	5.57	3.37	1.5
	gRNA 6	0	0.07	0.13	0.43	2.37	0.27	0.07	0.1	0.13	0.17	0.1	0.17	0.07	0.4	0.73	1.4	2
	gRNA 7	0.17	0.2	0.17	0.27	0.17	0.8	0.2	3.3	4.43	1.37	2.7	4.33	1.63	2.87	5.43	4.63	7.6
	gRNA 8	0.13	0.17	0.13	0.2	0.3	0.17	0.17	0.17	0.2	0.17	0.23	0.27	0.27	0.5	0.7	1.4	2.37
evo-SpG	Empty vector	0.4	0.37	0.4	0.37	0.43	0.43	0.33	0.4	0.43	0.37	0.47	0.37	0.43	0.53	0.63	1.23	1.97
	gRNA 1	41.43	42.53	42.4	33.3	20.33	8.9	4.93	3.27	1.77	0.87	0.87	0.27	0.33	0.33	0.4	0.87	1.7
	gRNA 2	2.93	9.93	35.77	54.87	55	53.3	15.1	6.57	2.2	1.17	0.5	0.27	0.3	0.27	0.3	0.63	1.3
	gRNA 3	0.27	0.3	2.73	8.47	21.67	21.77	18.07	6.47	3.1	1.73	2.67	5.03	5.77	5.47	4.2	4.33	4.4
	gRNA 4	0.37	0.47	0.93	6.33	16.4	18.23	17.57	2.93	1.27	0.83	0.93	3.17	5.27	5.6	4.6	4.83	4.97
	gRNA 5	0.37	0.6	0.47	2.37	2.9	4.07	4.37	3.8	4.2	4.03	3.7	3.5	3.97	3.1	2.47	2.47	2.7
	gRNA 6	0.37	0.63	1.13	3.1	11.27	12	10.93	4.57	2.4	1.07	0.73	1.9	2.8	2.7	2.77	3.1	3.5
	gRNA 7	0.37	0.27	0.4	1.8	2.87	4.63	5.3	5.2	5.5	5.2	3.8	4.67	4.57	3.23	2.17	2.77	3.43
	gRNA 8	0.3	0.47	2.43	12.77	23.1	23.13	16.4	5.1	2.3	2.53	4.3	6.5	7.1	6.57	5.2	5.03	4.93

### Sheet: Multiple conversion
S. Table 4. The Levels of multiple CAG-to-CAA conversion.
HEK293 cells were treated with base editors and gRNA and subsequently analyzed by MiSeq. Each sequence reads of 16 or 17 repeat alleles were analyzed to count the number of CAG-to-CAA conversion in a given repeat.Each data value means the percentage of alleles containing the given number of conversions relative to all allelels. Base editor-none and gRNA-none represents HEK293 cells without any tr…
Base editor	gRNA	1	2	3	4	5	6	7	8	9	10	11	12	13	14	15
None	None	8.76	0.15	0	0	0	0	0	0	0	0	0	0	0	0	0
BE4max	Empty vector	7.17	0	0	0	0	0	0	0	0	0	0	0	0	0	0
	gRNA 1	26.7	7.8	0.73	0	0	0	0	0	0	0	0	0	0	0	0
	gRNA 2	25.4	18.23	3.33	0.33	0	0	0	0	0	0	0	0	0	0	0
	gRNA 3	8.37	0	0	0	0	0	0	0	0	0	0	0	0	0	0
	gRNA 4	3.8	0	0	0	0	0	0	0	0	0	0	0	0	0	0
	gRNA 5	37.8	7.27	0.27	0	0	0	0	0	0	0	0	0	0	0	0
	gRNA 6	6.53	0	0	0	0	0	0	0	0	0	0	0	0	0	0
	gRNA 7	40.07	5.5	0.17	0	0	0	0	0	0	0	0	0	0	0	0
	gRNA 8	7.7	0.1	0	0	0	0	0	0	0	0	0	0	0	0	0
BE4-NG	Empty vector	5.73	0.07	0	0	0	0	0	0	0	0	0	0	0	0	0
	gRNA 1	21.93	3.73	0.23	0	0	0	0	0	0	0	0	0	0	0	0
	gRNA 2	15.03	9.33	1.6	0.07	0	0	0	0	0	0	0	0	0	0	0
	gRNA 3	17.67	5.13	0.4	0.03	0	0	0	0	0	0	0	0	0	0	0
	gRNA 4	9.73	0.8	0.13	0.07	0	0	0	0	0	0	0	0	0	0	0
	gRNA 5	14.53	5.23	4.2	0.67	0	0	0	0	0	0	0	0	0	0	0
	gRNA 6	10.07	0	0.17	0	0	0	0	0	0	0	0	0	0	0	0
	gRNA 7	13.87	4.73	3.17	0.9	0.03	0	0	0	0	0	0	0	0	0	0
	gRNA 8	8.13	0.43	0	0	0	0	0	0	0	0	0	0	0	0	0
BE4-SpG	Empty vector	6.63	0	0	0	0	0	0	0	0	0	0	0	0	0	0
	gRNA 1	19.23	4.97	0.3	0	0	0	0	0	0	0	0	0	0	0	0
	gRNA 2	18.43	12.13	2.13	0.13	0	0	0	0	0	0	0	0	0	0	0
	gRNA 3	12.37	1.93	0.13	0	0	0	0	0	0	0	0	0	0	0	0
	gRNA 4	10.03	1.53	0.1	0	0	0	0	0	0	0	0	0	0	0	0
	gRNA 5	13.37	5.57	2.2	1	0	0	0	0	0	0	0	0	0	0	0
	gRNA 6	7.47	0.1	0	0	0	0	0	0	0	0	0	0	0	0	0
	gRNA 7	14.7	5.4	2.23	1.03	0.3	0.1	0	0	0	0	0	0	0	0	0
	gRNA 8	6.53	0.07	0	0	0	0	0	0	0	0	0	0	0	0	0
evo-SpG	Empty vector	7.17	0	0	0	0	0	0	0	0	0	0	0	0	0	0
	gRNA 1	26.7	7.8	0.73	0	0	0	0	0	0	0	0	0	0	0	0
	gRNA 2	25.4	18.23	3.33	0.33	0	0	0	0	0	0	0	0	0	0	0
	gRNA 3	8.37	0	0	0	0	0	0	0	0	0	0	0	0	0	0
	gRNA 4	3.8	0	0	0	0	0	0	0	0	0	0	0	0	0	0
	gRNA 5	37.8	7.27	0.27	0	0	0	0	0	0	0	0	0	0	0	0
	gRNA 6	6.53	0	0	0	0	0	0	0	0	0	0	0	0	0	0
	gRNA 7	40.07	5.5	0.17	0	0	0	0	0	0	0	0	0	0	0	0
	gRNA 8	7.7	0.1	0	0	0	0	0	0	0	0	0	0	0	0	0

### Sheet: Off-target prediction
S. Table 5. Off-target prediction.
The number of predicted off targets are summarized. MM represents mismatch. Numbers in parentheses shows predicted off-targes on the protein-coding genes.
	Number of predicted off-targets (protein-coding genes)
	0 MM	1 MM	2 MM	3 MM	4 MM
gRNA 1	1 (1)	0 (0)	1 (1)	10 (1)	66 (2)
gRNA 2	1 (1)	1 (0)	10 (4)	55 (18)	220 (44)
gRNA 3	31 (14)	34 (20)	101 (48)	213 (75)	455 (103)
gRNA 4	34 (14)	44 (23)	59 (29)	134 (48)	330 (73)
gRNA 5	100 (32)	101 (46)	191 (69)	332 (113)	764 (199)
gRNA 6	6 (3)	40 (17)	64 (25)	100 (38)	284 (72)
gRNA 7	6 (4)	126 (37)	156 (59)	285 (94)	569 (160)
gRNA 8	1 (0)	40 (18)	58 (25)	160 (64)	435 (109)

### Sheet: Validation of off-target 
S. Table 6 Experimental validation of predicted off-targets.
HEK293 cells that were treated with BE strategies 1 or 2. Subsequently, we performed MiSeq analysis focusing on predicted off-targets on protein coding genes. Locations of off-targets are based on hg19. MM represents the number of mismatch. MiSeq analysis was performed for HTT as on-target. Numbers represent the percentages of sequence reads containing CAG-to-CAA conversion.
gRNA	Chr	Location (hg19)	MM	Gene	BE4max	BE4-nG	BE4-SpG	EvoSpG
1	4	3076591-3076613	0	HTT	27.2	19.1	24.8	40
1	17	4793889-4793911	2	MINK1	0.6	0.1	0.1	0.2
2	4	3076599-3076621	0	HTT	30.5	17.1	23.9	50.9
2	1	20972117-20972139	2	PINK1	0.5	0.1	0.1	2.9
2	8	81599633-81599655	2	ZNF704	0.09	0	0.03	0.43
2	10	104572430-104572452	2	WBP1L	0	0.1	0.1	0.5
2	20	31035535-31035557	2	C20orf112	0	0	0	0.04

### Sheet: PolyQ disease gene
S. Table 7. Other polyglutamine disease genes.
The names of polyglutamine diseases, respective genes, and RefSeq IDs are shown.
Polyglutamine disease	Gene	RefSeq
SCA1 (Spinocerebellar ataxia Type 1)	ATXN1	NM_000332.3
SCA2 (Spinocerebellar ataxia Type 2)	ATXN2	NM_002973.4
SCA3 (Spinocerebellar ataxia Type 3)	ATXN3	NM_004993.6
SCA6 (Spinocerebellar ataxia Type 6)	CACNA1A	NM_001127221.1
SCA7 (Spinocerebellar ataxia Type 7)	ATXN7	NM_000333.3
SCA12 (Spinocerebellar ataxia Type 12)	PPP2R2B	NM_001271900.2
SCA17 (Spinocerebellar ataxia Type 17)	TBP	NM_003194.5
DRPLA (Dentatorubropallidoluysian atrophy)	ATN1	NM_001940.4
SBMA (Spinal and bulbar muscular atrophy)	AR	NM_000044.6

### Sheet: Polyq gene off-target
S. Table 8. Off-target conversions in other polyglutamine disease genes.
Representative HEK293 cell MiSeq data were anlyzed to determine the levels of CAG-to-CAA conversin in other polyglutamine disease genes. Each number represents the percentage of sequence reads that contained CAG-to-CAA conversion relative to all sequence reads.
Polyglutamine disease gene	Base editor	EV	gRNA 1	gRNA 2	gRNA 3	gRNA 4	gRNA 5	gRNA 6	gRNA 7	gRNA 8
ATXN1	BE4max	1.9	1.4	2.4	4.6	1.9	3.9	2.7	4.5	4
	BE4-NG	2.1	2.4	3.3	3	7.1	20.9	2.3	20	1.3
	BE4-SpG	3.2	1.2	2.7	1.9	2.3	29.5	2.5	24.5	2.6
	evo-SpG	3.7	6.6	6.7	16	12.7	35.8	9.9	22.5	19.1
ATXN2	BE4max	14.1	14.7	13.5	37.5	25.8	45.9	22.6	35.3	25.6
	BE4-NG	15.5	15.4	16.5	48.8	38.2	45.7	24.3	49.1	24.4
	BE4-SpG	15	15.6	15.7	40.1	42.2	41	34.7	40.3	15.4
	evo-SpG	15.3	14.3	35	53	61.1	26.6	57	24.4	54.6
ATXN3	BE4max	1.9	2.3	2.2	2.3	2.3	2	2.5	2.4	2.3
	BE4-NG	2.4	2.4	2.3	2.5	2.9	16	2.5	14.9	2.3
	BE4-SpG	2.4	2.4	2.2	2.5	2.5	13.6	2.5	8.4	2
	evo-SpG	2.4	2.3	2.1	4.6	2.5	25.2	2.7	25.1	4.9
CACNA1A	BE4max	3.4	3.4	2.1	13	3.7	34.4	3.6	23.4	4.1
	BE4-NG	0	0	2	5.7	3.1	17.3	2.1	11.4	2.2
	BE4-SpG	2.8	3	3	5.2	0	15.4	2.2	7.6	2
	evo-SpG	3.1	3.5	3.2	36.1	5	30.4	3.6	28.2	48.3
ATXN7	BE4max	0	0.1	0.3	2.9	7.5	50	3.2	42	0.3
	BE4-NG	0.1	0.1	0.2	22.5	25.1	49	5.2	52.5	1
	BE4-SpG	0.1	0	0.2	20.7	3.8	46.1	2.6	53.7	0.8
	evo-SpG	0	0	5.7	46.2	23.9	39.5	17.6	38.2	73
TBP	BE4max	19.4	19.5	20.4	20	19.8	22.2	19.6	21.1	20.3
	BE4-NG	20.1	20.6	20.4	20.8	19.8	28.3	20.8	29.3	21.5
	BE4-SpG	20.4	20.3	21.3	21.6	21.9	27.2	20.6	28.3	20.5
	evo-SpG	19.2	20	19.2	20	20.5	16.6	21	15.2	20.6
ATN1	BE4max	1.3	1.3	1.5	2.2	1.5	1.6	1.4	1.6	1.2
	BE4-NG	0.8	1.3	1.4	2.8	1.8	34.5	1.6	24.5	1.4
	BE4-SpG	1.3	1.5	1.5	3.5	7.3	37.8	2	34.7	1.4
	evo-SpG	1.4	1.7	1.9	33.8	19.8	43.1	17.6	43.5	36.9
AR	BE4max	1.4	3.6	2.4	17.1	4.4	3.3	0.8	3.3	3.2
	BE4-NG	1.4	3.4	1.9	15.8	9	21.9	4.5	15.8	4.9
	BE4-SpG	1.9	2.4	2.8	5.8	5.6	18.5	5.6	12	3.6
	evo-SpG	0.9	1.5	2	18	3.4	8.3	3.6	6.7	9.7

### Sheet: Patient-derived cell
S. Table 9. CAG-to-CAA conversion in HD patient-derived cells.
Cells were transfected with plasmids for BE4max and gRNAs. Subsequently, genomic DNA samples were subjected to MiSeq analysis. Each number represents the percentage of sequence reads containing CAA at specific site relative to all QC-passed sequence reads.
Cell	CAG	Treatment	Conversion at the 2nd CAG (%)		Conversion at the 4th CAG (%)
			Expanded repeat	Normal repeat	Expanded repeat	Normal repeat
iPSC	42	EV	0.05	0.27	0.06	0
		gRNA 1	1.63	1.95	0.11	0.05
		gRNA 2	0.13	0.12	0.64	0.71
Differentiated neuron	42	EV	0.04	0.08	0.09	0.07
		gRNA 1	2.12	2.2	0.07	0.07
		gRNA 2	0.06	0.12	1.58	2.13
